# Analysis of nasopharyngeal microbiome patterns in Zambian infants with fatal acute febrile illness

**DOI:** 10.1101/2023.09.27.559805

**Authors:** Aubrey R. Odom, Jessica McClintock, Christopher J. Gill, Rachel Pieciak, Arshad Ismail, William B. MacLeod, W. Evan Johnson, Rotem Lapidot

## Abstract

**Introduction:** Associative connections have previously been identified between nasopharyngeal infections and infant mortality. The nasopharyngeal microbiome may potentially influence the severity of these infections.

**Methods:** We conducted an analysis of a longitudinal prospective cohort study of 1,981 infants who underwent nasopharyngeal sampling from 1 week through 14 weeks of age at 2–3-week intervals. In all, 27 microbiome samples from 9 of the infants in the cohort who developed fatal acute febrile illness (fAFI) were analyzed in pooled comparisons with 69 samples from 10 healthy comparator infants. We completed 16S rRNA amplicon gene sequencing all infant NP samples and characterized the maturation of the infant NP microbiome among the fAFI(+) and fAFI(-) infant cohorts.

**Results:** Beta diversity measures of fAFI(-) infants were markedly higher than those of fAFI(+) infants. The fAFI(+) infant NP microbiome was marked by higher abundances of *Escherichia, Pseudomonas, Leuconostoc*, and *Weissella*, with low relative presence of *Alkalibacterium, Dolosigranulum, Moraxella*, and *Streptococcus*.

**Conclusions:** Our results suggest that nasopharyngeal microbiome dysbiosis precedes fAFI in young infants. Early dysbiosis, involving microbes such as *Escherichia*, may play a role in the causal pathway leading to fAFI or could be a marker of other pathogenic forces that directly lead to fAFI.
