## Supplemental Tables 1 and 2 for "Analysis of nasopharyngeal microbiome patterns in Zambian infants with fatal acute febrile illness"

### Sheet: Table S1
Subject ID	Sickness Start Date	Death Date	Start of AFI	End of AFI		Table S1: Table of infant infection dates for infants with fatal acute febrile illness (fAFI). All dates were deduced from severe adverse event forms.
0058-1	2015-06-01	2015-06-18	2015-06-09	2015-06-18
0071-1	2015-05-02	2015-06-08	2015-05-02	2015-05-02
0177-1	2015-04-09	2015-04-16	2015-04-09	2015-04-16
0345-1	2015-04-28	2015-06-12	2015-06-05	2015-06-12
0465-1	2015-05-12	2015-05-18	2015-05-12	2015-05-18
0526-1	2015-07-02	2015-07-04	2015-07-02	2015-07-04
0697-1	2015-07-18	2015-07-20	2015-07-18	2015-07-20
0707-1	2015-06-04	2015-06-06	2015-06-05	2015-06-06
0832-1	2015-06-14	2015-07-03	2015-06-14	2015-07-03
1097-1	2015-07-28	2015-08-05	2015-07-28	2015-08-05
1354-1	2015-09-10	2015-09-12	2015-09-10	2015-09-12
1480-1	2015-11-28	2015-11-28	2015-11-28	2015-11-28

### Sheet: Table S2
Genus	Adjusted p-value	p-value	t-statistic	DF parameters	Lower 95% CI	Upper 95% CI	Mean Estimate for fAFI(+) Early Group	Mean Estimate for fAFI(+) Late Group		Table S2: Results of two-sample Student's t-tests to compare normalized genus abundances between early and late subgroups of infants with fatal acute febrile illness 9fAFI). We compared the early fAFI(+) group to the fAFI(-) group at time point 1, then compared fAFI(+) late onset group to the fAFI(-) at each of the time points 1–3, and then combined at 4/5. P-values were adjusted with a Bonferron…
Alkalibacterium	1	0.1624	-1.6186	5.3738	-10.0965	2.1946	12.9548	16.9057
Avibacterium	1	0.3739	-1	4	-4.1193	1.9377	3.7214	4.8122
Corynebacterium	1	0.8363	0.2155	6.2366	-33.352	39.8574	328.016	324.764
Dolosigranulum	1	0.0993	-2.1378	4	-15.0634	1.9575	3.7214	10.2744
Escherichia	1	0.5202	-0.6788	6.6323	-3.2752	1.827	13.1631	13.8872
Haemophilus	1	0.1026	-2.0662	4.3176	-10.374	1.3753	15.6039	20.1032
Leuconostoc	1	0.7838	0.2891	5.1383	-24.6306	30.931	35.7697	32.6194
Moraxella	1	0.277	-1.2562	4.0237	-50.8006	19.0998	42.3872	58.2376
Novosphingobium	1	0.2199	-1.3495	6.8873	-18.1155	4.9791	46.8202	53.3885
Other	1	0.609	-0.5511	4.288	-4.3789	2.8963	15.0734	15.8146
Pseudomonas	1	0.4082	-0.8852	6.3823	-70.4269	32.6111	184.043	202.951
Staphylococcus	1	0.49	0.7302	6.7025	-34.9698	65.8093	115.404	99.9846
Streptococcus	1	0.5484	-0.633	6.4817	-43.4547	25.3379	164.348	173.407
Weissella	1	0.4613	0.8316	3.3157	-9.375	16.5081	39.1998	35.6332
